# The episodic resurgence of highly pathogenic avian influenza H5 virus

**DOI:** 10.1101/2022.12.18.520670

**Authors:** Ruopeng Xie, Kimberly M. Edwards, Michelle Wille, Xiaoman Wei, Sook-San Wong, Mark Zanin, Rabeh El-Shesheny, Mariette Ducatez, Leo L. M. Poon, Ghazi Kayali, Richard J. Webby, Vijaykrishna Dhanasekaran

**Affiliations:** School of Public Health, LKS Faculty of Medicine, The University of Hong Kong, Hong Kong, China; HKU-Pasteur Research Pole, LKS Faculty of Medicine, The University of Hong Kong, Hong Kong, China; Sydney Institute for Infectious Diseases, School of Life and Environmental Sciences and School of Medical Sciences, The University of Sydney, Sydney, New South Wales, Australia; Department of Microbiology and Immunology, at the Peter Doherty Institute for Infection and Immunity, The University of Melbourne, Melbourne, Victoria, Australia; Centre for Immunology & Infection, Hong Kong Science and Technology Park, New Territories, Hong Kong S.A.R., China; Center of Scientific Excellence for Influenza Viruses, National Research Centre, Egypt; IHAP, Université de Toulouse, Institut national de recherche pour l’agriculture, l’alimentation et l’environnement, Ecole Nationale Vétérinaire de Toulouse, Toulouse, France; Human Link, DMCC, Dubai, United Arab Emirates; Department of Infectious Diseases, St Jude Children’s Research Hospital, Memphis, USA

## Abstract

Highly pathogenic avian influenza (HPAI) H5N1 activity has intensified globally since 2021, replacing the dominant clade 2.3.4.4 H5N8 virus. H5N1 viruses have spread rapidly to four continents, causing increasing reports of mass mortality in wild birds and poultry. The ecological and virological properties required for future mitigation strategies are unclear. Using epidemiological, spatial and genomic approaches, we demonstrate changes in the source of resurgent H5 HPAI and reveal significant shifts in virus ecology and evolution. Outbreak data indicates key resurgent events in 2016/17 and 2020/21 that contributed to the panzootic spread of H5N1 in 2021/22, including an increase in virus diffusion velocity and persistence in wild birds. Genomic analysis reveals that the 2016/17 epizootics originated in Asia, where HPAI H5 reservoirs are documented as persistent. However, in 2020/21, 2.3.4.4b H5N8 viruses emerged in domestic poultry in Africa, featuring several novel mutations altering the HA structure, receptor binding, and antigenicity. The new H5N1 virus emerged from H5N8 through reassortment in wild birds along the Adriatic flyway around the Mediterranean Sea. It was characterized by extensive reassortment with low pathogenic avian influenza in domestic and wild birds as it spread globally. In contrast, earlier outbreaks of H5N8 were caused by a more stable genetic constellation, highlighting dynamic changes in HPAI H5 genomic evolution. These results suggest a shift in the epicenter of HPAI H5 beyond Asia to new regions in Africa, the Middle East, Europe, and North and South America. The persistence of HPAI H5 with resurgence potential in domestic birds indicates that elimination strategies remain a high priority.
