## Supplementary Data 1 for "The episodic resurgence of highly pathogenic avian influenza H5 virus"

Segments	Lineage	num_samples	TMRCA	TMRCA_lower	TMRCA_upper	first_sample_date	last_sample_date	first_sister
HA	Panzootic	2029	2019.655113	2019.425313	2019.873713	2020-01-11	2022-06-20	EPI1999299|A/chicken/Egypt/Cairo-HC11B-AH/2020|2020-01-01|H5N8
HA	JKE-2019	321	2019.473213	2019.224113	2019.715813	2019-12-30	2021-03-13	EPI1666962|A/guinea_fowl/Nigeria/OG-GF11T_19VIR8424-7/2019_H5N8|2019-07-05|H5N8
MP	Panzootic	1726	2015.713539	2015.124864	2016.435402	2020-01-11	2022-04-14	EPI_ISL_644737|A/peregrine_falcon/Denmark/13776-1/2020-10-30|2020-10-30|H5N5
MP	JKE-2019	315	2016.416196	2015.168389	2016.687082	2019-12-30	2021-03-13	EPI_ISL_405278|A/guinea_fowl/Nigeria/OG-GF11T_19VIR8424-7/2019_H5N8|2019-07-05|H5N8
N1	Panzootic	5	2019.327105	2018.871221	2019.752434	2021-05-20	2021-11-12	EPI_ISL_1184524|A/mallard/Novosibirsk_region/3445k/2020|2020-08-29|H1N1
N1	Panzootic	632	2019.607368	2019.083618	2019.989857	2020-10-16	2022-04-14	EPI_ISL_400286|A/Shoveler/Chany_Lake/62/2019|2019-09-07|H1N1
N8	Panzootic	960	2019.431943	2019.273262	2019.637908	2020-01-11	2022-03-01	EPI_ISL_12866390|A/chicken/Egypt/Army/1201/2022|2022-01-19|H5N8
N8	JKE-2019	316	2019.14303	2018.371898	2019.49496	2019-12-30	2021-03-13	EPI_ISL_405278|A/guinea_fowl/Nigeria/OG-GF11T_19VIR8424-7/2019_H5N8|2019-07-05|H5N8
NP	Panzootic	39	2021.424906	2020.908394	2021.54906	2022-03-14	2022-03-31	EPI_ISL_6795396|A/cinnamon_teal/Utah/AH0166334/2021|2021-08-06|H11N0
NP	Panzootic	6	2021.558919	2020.480339	2021.788155	2022-03-22	2022-03-28	EPI_ISL_6795363|A/mallard/Alaska/AH0177454/2021|2021-08-02|H10N7
NP	Panzootic	14	2018.411229	2017.527277	2018.992735	2022-03-17	2022-03-28	EPI_ISL_501815|A/Mallard_duck/Alberta/588/2019|2019-08-22|H6N5
NP	Panzootic	12	2020.146901	2019.651119	2020.804916	2020-12-14	2022-01-05	EPI_ISL_661312|A/guinea_fowl/Germany-NW/AI01184/2020|2020-09-11|H5N8
NP	Panzootic	7	2020.801809	2020.55669	2021.16206	2021-11-28	2022-03-02	EPI_ISL_502594|A/Anas_platyrhynchos/Belgium/10399/2018|2018-09-29|H4N6
NP	Panzootic	7	2020.801913	2020.755427	2020.910031	2021-02-01	2021-03-10	EPI_ISL_1240996|A/common_teal/Novosibirsk_region/3559k/2020|2020-08-29|H4N6
NP	Panzootic	10	2017.881596	2017.355231	2018.959943	2021-01-08	2022-03-25	EPI_ISL_6795223|A/Duck/Sangiin_Dalai_lake/#230/2019|2019-05-08|H7N7
NP	Panzootic	5	2020.800936	2020.70736	2020.98052	2021-02-26	2021-03-24	EPI_ISL_502593|A/Anas_Platyrhynchos/Belgium/10811_6/2019|2019-09-21|H5N6
NP	Panzootic	8	2020.802391	2020.75057	2020.907336	2021-02-19	2021-07-06	EPI_ISL_3031133|A_mallard_Denmark_12946-11_2020-10-26|2020-10-26|H5N2
NP	Panzootic	18	2020.799856	2020.720762	2020.935334	2021-10-28	2022-02-10	EPI_ISL_7987337|A/turkey/Italy/21VIR8480-1/2021|2021-10-11|H5N1
NP	JKE-2019	165	2018.472992	2017.70254	2018.925491	2020-09-06	2021-03-13	EPI_ISL_12627552|A/wild_bird/Shandong/W1553/2020|2020-03-15|H7N7
NP	Panzootic	6	2020.801036	2020.706409	2021.06541	2021-11-15	2021-12-27	EPI_ISL_400270|A/Common_Teal/Chany_Lake/40/2019|2019-09-07|H12N5
NP	JKE-2019	150	2018.473762	2017.402802	2018.631945	2019-12-30	2020-12-14	EPI_ISL_697696|A/duck/Mongolia/451/2018|2018-09-02|H4N1
NP	Panzootic	7	2018.628877	2018.217507	2019.364339	2021-05-20	2022-02-09	EPI_ISL_400274|A/mallard/Novosibirsk_region/1894k/2019|2019-09-08|H4N6
NP	Panzootic	122	2020.715975	2020.512545	2020.800811	2021-09-30	2022-04-14	EPI_ISL_7987334|A/duck/Italy/21VIR8024-1/2021|2021-09-23|H5N3
NP	Panzootic	398	2017.759334	2016.751789	2018.228806	2020-09-20	2022-03-29	EPI_ISL_337148|A/pochard/Buryatia/33/2018|2018-08-25|H4N6
NP	Panzootic	1017	2018.033826	2017.669019	2018.279835	2020-01-11	2022-03-01	EPI_ISL_12866390|A/chicken/Egypt/Army/1201/2022|2022-01-19|H5N8
NS	Panzootic	7	2015.160744	2012.648953	2017.217181	2021-11-28	2022-03-02	EPI_ISL_355935|A/green_sandpiper/Kurgan/1043/2018|2018-08-26|H3N8
NS	Panzootic	15	2014.21401	2011.401586	2015.575907	2021-10-28	2022-02-10	EPI_ISL_300521|A/Mallard/Markeev/16-3-11/2016|2016-11-03|H5N2
NS	JKE-2019	10	2014.194974	2011.497929	2015.385897	2020-12-02	2020-12-28	EPI_ISL_1184529|A/mallard/Russia_Primorje/48T/2020|2020-09-08|H9N2
NS	JKE-2019	302	2019.024183	2018.798343	2019.139484	2019-12-30	2021-03-13	EPI_ISL_405278|A/guinea_fowl/Nigeria/OG-GF11T_19VIR8424-7/2019_H5N8|2019-07-05|H5N8
NS	Panzootic	1033	2018.889044	2018.717637	2019.039932	2020-01-11	2022-03-01	EPI_ISL_4070847|A/chicken/Egypt/F17230B/2019|2019-06-25|H5N8
NS	Panzootic	603	2015.872287	2015.361714	2020.790984	2020-10-16	2022-04-14	EPI_ISL_3031133|A_mallard_Denmark_12946-11_2020-10-26|2020-10-26|H5N2
NS	Panzootic	13	2019.303568	2017.6728	2020.057707	2020-12-14	2021-02-22	EPI_ISL_1263541|A/mallard/France/20P017917/2020|2020-12-07|H5N3
NS	Panzootic	5	2018.171701	2017.490915	2018.943532	2021-05-20	2021-11-12	EPI_ISL_1241001|A/mallard/Novosibirsk_region/3541k/2020|2020-08-29|H12N5
NS	Panzootic	10	2017.639848	2016.972775	2018.564273	2021-01-08	2022-03-25	EPI_ISL_400267|A/Common_Teal/Chany_Lake/29/2019|2019-09-07|H14N3
NS	Panzootic	7	2019.413463	2018.736603	2020.029115	2021-02-01	2021-03-10	EPI_ISL_339038|A/mallard/Chany_Lake/18/2018|2018-09-06|H1N3
PA	JKE-2019	18	2020.028592	2019.277789	2020.401189	2020-12-02	2021-02-24	EPI_ISL_1184531|A/mallard/Russia_Primorje/94T/2020|2020-10-03|H1N1
PA	Panzootic	11	2020.668491	2020.52669	2020.778406	2020-12-14	2021-02-22	EPI_ISL_7623045|A/Anas_platyrynchos/Belgium/1098_2/2020|2020-09-12|H1N1
PA	Panzootic	13	2020.66854	2020.653814	2021.010872	2021-02-16	2021-05-21	EPI_ISL_403716|A/Common_Teal/Dagestan/34d/2019|2019-09-29|H4N6
PA	Panzootic	27	2020.501749	2020.266778	2020.674823	2020-10-29	2021-07-06	EPI_ISL_644737|A/peregrine_falcon/Denmark/13776-1/2020-10-30(H5N5)|2020-10-30|H5N5
PA	Panzootic	126	2019.14902	2018.60708	2019.819055	2021-02-01	2022-04-14	EPI_ISL_338359|A/chicken/Central_Russia/1/2017|2017-12-25|H5N2
PA	Panzootic	508	2017.600487	2016.276801	2017.815342	2020-08-29	2022-03-31	EPI_ISL_1241001|A/mallard/Novosibirsk_region/3541k/2020|2020-08-29|H12N5
PA	Panzootic	10	2020.030223	2019.280493	2020.721172	2021-01-08	2022-03-25	EPI_ISL_503498|A/duck/Bangladesh/37607/2019|2019-01-17|H10N3
PA	Panzootic	9	2018.489587	2017.841284	2018.909115	2021-11-28	2022-03-02	EPI_ISL_338361|A/shoveler/Novosibirsk_region/998k/2018|2018-10-01|H2N1
PA	Panzootic	982	2018.791341	2018.570982	2019.185753	2020-01-11	2022-03-01	EPI_ISL_4069778|A/duck/Egypt/A16793/2019|2019-02-27|H5N8
PA	JKE-2019	295	2019.483693	2018.285865	2019.600033	2019-12-30	2021-03-13	EPI_ISL_405278|A/guinea_fowl/Nigeria/OG-GF11T_19VIR8424-7/2019_H5N8|2019-07-05|H5N8
PB1	Panzootic	6	2021.832693	2021.435289	2022.027464	2022-03-22	2022-03-28	EPI_ISL_393462|A/American_Green-winged_Teal/Ohio/18OS01681/2018|2018-09-01|H5N2
PB1	Panzootic	6	2021.65809	2020.922721	2021.75562	2021-11-15	2021-12-27	EPI_ISL_400270|A/Common_Teal/Chany_Lake/40/2019|2019-09-07|H12N5
PB1	Panzootic	11	2020.537055	2020.270642	2020.685397	14/12/2020	22/2/2021	EPI_ISL_1263541|A/mallard/France/20P017917/2020|2020-12-07|H5N3
PB1	Panzootic	10	2019.717662	2019.277314	2020.116299	8/1/2021	25/3/2022	EPI_ISL_1273442|A/mallard/Novosibirsk_region/3449k/2020|2020-08-29|H4N6
PB1	Panzootic	8	2019.167752	2018.725122	2019.682848	1/2/2021	9/2/2022	EPI_ISL_4073125|A/duck/Bangladesh/44407/2020|2020-02-22|H6N1
PB1	JKE-2019	10	2020.22995	2019.771093	2020.519958	2/12/2020	28/12/2020	EPI_ISL_370663|A/duck/Hokkaido/56/2017|2017-10-31|H12N2
PB1	JKE-2019	107	2019.565955	2019.317228	2019.74197	23/11/2020	13/3/2021	EPI_ISL_1184529|A/mallard/Russia_Primorje/48T/2020|2020-09-08|H9N2
PB1	Panzootic	593	2019.08343	2018.614782	2019.368256	16/10/2020	14/4/2022	EPI_ISL_338357|A/Tufted_Duck/Novosibirsk_region/989k/2018|2018-10-01|H3N8
PB1	Panzootic	18	2020.669248	2020.297028	2020.810494	28/10/2021	10/2/2022	EPI_ISL_2234830|A/turkey/Ireland/020140_20VIR5487-6/2020|2021-03-01|H6N1
PB1	Panzootic	13	2020.668934	2020.214814	2020.782638	16/2/2021	21/5/2021	EPI_ISL_7987337|A/turkey/Italy/21VIR8480-1/2021|2021-10-11|H5N1
PB1	Panzootic	5	2019.13987	2018.820987	2019.719029	20/5/2021	12/11/2021	EPI_ISL_1005678|A/common_teal/Chany_Lake/4/2020|2020-08-29|H10N7
PB1	JKE-2019	195	2017.819208	2017.4459	2018.168591	30/12/2019	3/3/2021	EPI_ISL_400267|A/Common_Teal/Chany_Lake/29/2019|2019-09-07|H14N3
PB1	Panzootic	1003	2018.560144	2018.252226	2018.83619	11/1/2020	1/3/2022	EPI_ISL_6124150|A/chicken/Egypt/A19671/2021_(H5N8)|2021-02-10|H5N8
PB2	Panzootic	18	2020.889874	2020.738475	2021.003513	28/10/2021	10/2/2022	EPI_ISL_815400|A/mallard/Netherlands/18015513-001/2018|2018-10-11|H1N1
PB2	Panzootic	389	2017.762485	2016.404309	2018.09012	16/10/2020	29/3/2022	EPI_ISL_9261739|A/Mallard/Netherlands/16/2021|2021-12-23|H5N2
PB2	Panzootic	7	2021.752887	2021.092667	2021.855469	28/11/2021	2/3/2022	EPI_ISL_400269|A/Common_Teal/Chany_Lake/38/2019|2019-09-07|H3N8
PB2	Panzootic	17	2020.679108	2020.219763	2020.787018	8/1/2021	25/3/2022	EPI_ISL_400286|A/Shoveler/Chany_Lake/62/2019|2019-09-07|H1N1
PB2	Panzootic	5	2020.890658	2020.803066	2021.217135	15/11/2021	27/12/2021	EPI_ISL_1241001|A/mallard/Novosibirsk_region/3541k/2020|2020-08-29|H12N5
PB2	Panzootic	5	2019.097628	2018.736713	2019.525078	20/5/2021	12/11/2021	EPI_ISL_1241001|A/mallard/Novosibirsk_region/3541k/2020|2020-08-29|H12N5
PB2	JKE-2019	187	2018.811771	2018.555272	2019.065778	30/12/2019	3/3/2021	EPI_ISL_405278|A/guinea_fowl/Nigeria/OG-GF11T_19VIR8424-7/2019_H5N8|2019-07-05|H5N8
PB2	JKE-2019	19	2018.762497	2018.218368	2019.16649	2/12/2020	24/2/2021	EPI_ISL_9955603|A/duck/Bangladesh/17D1586/2021|2021-01-10|H6N1
PB2	Panzootic	11	2020.677632	2020.590996	2020.778987	14/12/2020	22/2/2021	EPI_ISL_1263541|A/mallard/France/20P017917/2020|2020-12-07|H5N3
PB2	Panzootic	127	2019.608231	2018.889271	2019.916125	27/10/2021	21/2/2022	EPI_ISL_7987335|A/duck/Italy/21VIR8024-3/2021|2021-09-23|H5N3
PB2	Panzootic	1031	2018.436987	2018.124927	2018.685853	11/1/2020	1/3/2022	EPI_ISL_4070847|A/chicken/Egypt/F17230B/2019|2019-06-25|H5N8
PB2	JKE-2019	107	2017.618143	2016.223424	2018.205582	22/12/2020	7/12/2020	EPI_ISL_4072050|A/mallard/South_Korea/JB22-3/2019|2019-09-29|H5N3
PB2	Panzootic	6	2021.59355	2021.172449	2021.891769	22/3/2022	28/3/2022	EPI_ISL_506170|A/long-tailed_duck/Wisconsin/18OS2993/2018|2018-11-30|H3N1
PB2	Panzootic	39	2021.562076	2021.346503	2021.788994	14/3/2022	31/3/2022	EPI_ISL_6795362|A/mallard/Alaska/AH0176804/2021|2021-07-30|H8N4
PB2	Panzootic	10	2021.374407	2020.829717	2021.745912	17/3/2022	28/3/2022	EPI_ISL_501826|A/Mallard_duck/Alberta/469/2019|2019-08-22|H4N6
